# Demonstrating and disrupting well-learned habits

**DOI:** 10.1101/745356

**Authors:** Ahmet O. Ceceli, Catherine E. Myers, Elizabeth Tricomi

## Abstract

Researchers have exerted tremendous efforts to empirically study how habits form and dominate at the expense of deliberation, yet we know very little about breaking these rigid habits to restore goal-directed control. In a three-experiment study, we first illustrate a novel approach of studying well-learned habits, in order to effectively demonstrate habit disruption. In Experiment 1, we use a Go/NoGo task with familiar color-response associations to demonstrate outcome-insensitivity when compared to novel, more flexible associations. Specifically, subjects perform more accurately when the required mapping is the familiar association of green–Go/red–NoGo than when it is red–Go/green–NoGo, confirming outcome-insensitive, habitual control. As a control condition, subjects show equivalent performance with unfamiliar color-response mappings (using the colors blue and purple mapped to Go and NoGo responses). Next, in Experiments 2 and 3, we test a motivation-based feedback manipulation in varying magnitudes (i.e., performance feedback with and without monetary incentives) to break the well-established habits elicited by our familiar stimuli. We find that although performance feedback prior to the contingency reversal test is insufficient to disrupt outcome-insensitivity in Experiment 2, a combination of performance feedback and monetary incentive is able to restore goal-directed control in Experiment 3, effectively breaking the habits. As the first successful demonstration of well-learned habit disruption in the laboratory, these findings provide new insights into how we execute and modify habits, while fostering new and translational research avenues that may be applicable to treating habit-based pathologies.
