## Supplementary material for "Demonstrating and disrupting well-learned habits": Datasets and plotting scripts: Experiment1_Data_Final.xlsx

### Sheet: Data_Clean
Subj_ID	Stim_Cond	Order	Go_RT	Go_Rev_RT	Go_ACC	Go_Rev_ACC	NoGo_ACC	NoGo_Rev_ACC	NoGo_Diff	Go_Diff	BIS
1	Familiar	RegFirst	335.398	315.989	88	90	95	75	-20	2	63
5	Familiar	RegFirst	322.927	318.044	96	91	90	90	0	-5	65
9	Familiar	RegFirst	319.389	312.14	95	93	90	95	5	-2	68
13	Familiar	RegFirst	325.273	310.247	88	89	60	55	-5	1	73
17	Familiar	RegFirst	304.449	308.849	78	86	55	35	-20	8	77
21	Familiar	RegFirst	284.698	280.49	96	98	75	75	0	2	67
25	Familiar	RegFirst	319.821	319.074	84	81	60	70	10	-3	49
29	Familiar	RegFirst	320.341	312.43	88	79	70	35	-35	-9	65
31	Familiar	RegFirst	302.267	291.417	90	84	45	35	-10	-6	78
37	Familiar	RegFirst	315.152	314.479	99	96	95	90	-5	-3	72
41	Familiar	RegFirst	330.67	318.046	94	87	80	60	-20	-7	65
45	Familiar	RegFirst	323.516	318.261	95	92	85	70	-15	-3	75
47	Familiar	RegFirst	315.721	311.198	86	81	60	75	15	-5	66
2	Familiar	RevFirst	324.261	318.534	88	88	70	75	5	0	66
6	Familiar	RevFirst	320.416	313.955	89	88	95	60	-35	-1	62
10	Familiar	RevFirst	312.533	322.576	92	85	95	75	-20	-7	83
14	Familiar	RevFirst	325.066	327.197	76	76	70	25	-45	0	65
18	Familiar	RevFirst	301.536	315.111	97	90	70	55	-15	-7	69
22	Familiar	RevFirst	311.753	311.462	97	93	95	90	-5	-4	65
26	Familiar	RevFirst	307.99	337.405	96	84	90	85	-5	-12	82
28	Familiar	RevFirst	324.938	322.682	80	85	80	65	-15	5	62
34	Familiar	RevFirst	288.179	302.099	95	91	85	70	-15	-4	81
38	Familiar	RevFirst	317.451	311.736	91	87	60	70	10	-4	74
42	Familiar	RevFirst	304.564	324.242	94	91	75	60	-15	-3	82
46	Familiar	RevFirst	297.71	301.696	93	92	75	70	-5	-1	54
3	Novel	RegFirst	307.747	314.227	95	97	100	95	-5	2	62
7	Novel	RegFirst	313.717	312.093	92	97	85	85	0	5	70
11	Novel	RegFirst	313.516	302.935	91	92	85	75	-10	1	66
15	Novel	RegFirst	305.589	294.895	95	95	70	70	0	0	67
19	Novel	RegFirst	339.372	339.723	86	94	75	85	10	8	77
23	Novel	RegFirst	307.959	284.928	97	97	85	85	0	0	72
27	Novel	RegFirst	297.061	306.043	98	94	45	50	5	-4	66
33	Novel	RegFirst	309.034	290.371	87	89	40	35	-5	2	66
36	Novel	RegFirst	322.099	314.074	91	94	65	85	20	3	64
39	Novel	RegFirst	309.382	308	89	87	70	50	-20	-2	75
43	Novel	RegFirst	326.744	311.31	78	84	50	35	-15	6	71
49	Novel	RegFirst	329.753	314.169	89	89	85	75	-10	0	70
4	Novel	RevFirst	302.598	310.72	92	93	60	75	15	1	73
8	Novel	RevFirst	307.349	324.374	86	91	65	70	5	5	63
12	Novel	RevFirst	327	326.03	69	67	50	70	20	-2	78
16	Novel	RevFirst	312.895	312.196	95	92	40	60	20	-3	70
20	Novel	RevFirst	337.395	335.914	86	81	60	85	25	-5	68
24	Novel	RevFirst	308.15	312.488	80	80	45	70	25	0	73
30	Novel	RevFirst	299.383	321.682	94	88	70	65	-5	-6	71
32	Novel	RevFirst	346.345	343.511	84	92	80	75	-5	8	70
35	Novel	RevFirst	225.489	305.529	90	87	10	45	35	-3	68
40	Novel	RevFirst	302	295.827	93	98	95	90	-5	5	70
44	Novel	RevFirst	294.183	254.382	82	76	55	35	-20	-6	70
48	Novel	RevFirst	322.57	303.126	86	87	70	45	-25	1	86
50	Novel	RevFirst	315.972	336.304	71	46	65	80	15	-25	63

### Sheet: README
**Stim_Cond indicates Familiar (red/green) and Novel (blue/purple) conditions
**Order refers to whether Congruent (Reg) or Incogruent (Rev) was administered first (e.g., RegFirst = Green-Go, Red-NoGo first)
**BIS = Impulsivity scale
