## Supplementary material for "Demonstrating and disrupting well-learned habits": Datasets and plotting scripts: Experiment2_Data_Final.xlsx

### Sheet: Data_Clean
Subj_ID	Stim_Cond	FB_Cond	Go_RT	Go_Rev_RT	Go_ACC	Go_Rev_ACC	NoGo_ACC	NoGo_Rev_ACC	NoGo_Diff	Go_Diff	BIS
1	Familiar	PerfFB	290.241	287.908	87	87	55	35	-20	0	64
2	Familiar	PerfFB	289.876	310.361	97	97	90	90	0	0	67
3	Familiar	PerfFB	299.677	299.947	93	95	60	70	10	2	87
4	Familiar	PerfFB	309.978	296.2	92	90	70	65	-5	-2	74
5	Familiar	PerfFB	320.234	298.547	94	95	80	70	-10	1	74
6	Familiar	PerfFB	317.938	304.148	97	88	80	80	0	-9	75
7	Familiar	PerfFB	310.106	312.935	94	92	90	70	-20	-2	69
8	Familiar	PerfFB	313.693	328.304	75	79	85	70	-15	4	80
9	Familiar	PerfFB	328.239	324.897	88	78	65	75	10	-10	63
10	Familiar	PerfFB	309.263	294.918	95	97	75	85	10	2	76
11	Familiar	PerfFB	282.278	291.979	97	93	55	50	-5	-4	72
12	Familiar	PerfFB	292.237	267.18	93	89	75	45	-30	-4	73
13	Familiar	PerfFB	302.433	289.295	97	95	90	75	-15	-2	62
15	Familiar	PerfFB	298.189	293.042	95	96	65	50	-15	1	77
16	Familiar	PerfFB	330.033	299.521	92	94	90	100	10	2	71
18	Familiar	PerfFB	298.16	277.422	94	90	60	35	-25	-4	81
19	Familiar	PerfFB	316.433	311.542	90	96	95	90	-5	6	66
20	Familiar	PerfFB	313.077	302.656	91	90	60	70	10	-1	78
23	Familiar	PerfFB	313.851	291.935	87	92	80	70	-10	5	60
25	Familiar	PerfFB	319.631	324.899	84	89	80	55	-25	5	64
115	Familiar	PerfFB	307.054	317.054	92	92	100	85	-15	0	71
116	Familiar	PerfFB	279.282	283.938	82	80	65	30	-35	-2	68
118	Familiar	PerfFB	296.648	295.898	91	88	80	95	15	-3	75
119	Familiar	PerfFB	284.073	278.117	96	94	95	70	-25	-2	66
120	Familiar	PerfFB	274.744	276.786	90	84	10	20	10	-6	71
65	Familiar	noPerfFB	315.402	308.978	82	89	55	80	25	7	77
66	Familiar	noPerfFB	316.883	328.851	94	87	85	70	-15	-7	68
68	Familiar	noPerfFB	307.163	283.414	98	87	100	70	-30	-11	68
69	Familiar	noPerfFB	318.822	313.369	89	65	50	60	10	-24	74
71	Familiar	noPerfFB	312.957	309.564	94	94	75	85	10	0	57
72	Familiar	noPerfFB	282.302	300.333	96	93	75	50	-25	-3	71
73	Familiar	noPerfFB	316.495	311.711	93	83	80	45	-35	-10	67
74	Familiar	noPerfFB	322.136	322.269	87	93	75	50	-25	6	66
75	Familiar	noPerfFB	317.667	314.495	96	91	95	95	0	-5	73
76	Familiar	noPerfFB	295.784	304.07	97	86	80	50	-30	-11	58
77	Familiar	noPerfFB	329.651	352.451	86	51	90	90	0	-35	65
78	Familiar	noPerfFB	282.457	272.11	94	91	45	25	-20	-3	73
79	Familiar	noPerfFB	307.392	299.729	97	96	95	90	-5	-1	62
80	Familiar	noPerfFB	291.74	294.903	96	93	80	70	-10	-3	69
82	Familiar	noPerfFB	309.879	303.663	91	89	65	35	-30	-2	75
83	Familiar	noPerfFB	312.096	303.043	94	93	90	60	-30	-1	67
84	Familiar	noPerfFB	308.937	297.149	95	87	85	45	-40	-8	61
85	Familiar	noPerfFB	275.969	301.292	97	96	70	90	20	-1	68
86	Familiar	noPerfFB	308.236	319.024	89	83	85	70	-15	-6	79
87	Familiar	noPerfFB	329.833	340.528	90	89	70	65	-5	-1	68
88	Familiar	noPerfFB	331.51	317.84	98	94	100	100	0	-4	65
109	Familiar	noPerfFB	299.427	303.266	96	94	75	65	-10	-2	67
110	Familiar	noPerfFB	288.989	293.441	95	93	100	85	-15	-2	74
111	Familiar	noPerfFB	314.011	327.08	93	87	70	75	5	-6	70
112	Familiar	noPerfFB	312.938	300.374	96	91	85	80	-5	-5	58
21	Novel	PerfFB	328.149	324.726	94	95	100	100	0	1	66
22	Novel	PerfFB	314.144	309.598	90	97	45	95	50	7	64
24	Novel	PerfFB	326.084	329.318	83	88	40	75	35	5	82
26	Novel	PerfFB	308.292	296.948	96	96	90	85	-5	0	64
27	Novel	PerfFB	313.113	329.515	97	97	90	95	5	0	71
28	Novel	PerfFB	307.284	310.091	88	88	75	80	5	0	70
29	Novel	PerfFB	287.629	304.553	89	94	45	70	25	5	68
30	Novel	PerfFB	312.694	291.375	85	88	70	75	5	3	57
31	Novel	PerfFB	305.624	310.021	93	96	85	85	0	3	60
32	Novel	PerfFB	316.636	318.209	88	91	85	75	-10	3	65
33	Novel	PerfFB	309.011	294.323	89	93	55	65	10	4	68
34	Novel	PerfFB	324.185	304.613	81	93	40	60	20	12	66
35	Novel	PerfFB	303	306.646	77	82	50	75	25	5	62
36	Novel	PerfFB	300.23	300.398	87	88	85	85	0	1	65
37	Novel	PerfFB	331.433	301.367	90	90	70	60	-10	0	62
38	Novel	PerfFB	322.241	296.952	87	84	95	55	-40	-3	70
39	Novel	PerfFB	314.036	306.869	84	84	60	50	-10	0	85
40	Novel	PerfFB	288.042	286.865	95	96	90	95	5	1	68
41	Novel	PerfFB	293.365	293.326	85	89	60	85	25	4	72
104	Novel	PerfFB	327.3	331.868	90	91	80	95	15	1	73
117	Novel	PerfFB	320.324	308.352	71	71	55	45	-10	0	64
121	Novel	PerfFB	291.33	317.821	91	84	70	75	5	-7	65
124	Novel	PerfFB	313.386	299.938	88	96	40	60	20	8	66
125	Novel	PerfFB	301.957	304.138	94	94	90	90	0	0	72
127	Novel	PerfFB	306.809	314.321	89	84	85	70	-15	-5	66
67	Novel	noPerfFB	319.608	338.317	79	63	70	80	10	-16	85
70	Novel	noPerfFB	284.885	301.979	96	96	50	65	15	0	60
81	Novel	noPerfFB	302.629	291.116	97	95	80	75	-5	-2	67
89	Novel	noPerfFB	300.417	294.01	96	98	90	90	0	2	69
90	Novel	noPerfFB	304.056	285.787	89	94	40	35	-5	5	71
91	Novel	noPerfFB	300.185	289.845	92	97	80	75	-5	5	81
92	Novel	noPerfFB	303.86	305.101	93	99	100	95	-5	6	69
94	Novel	noPerfFB	308.598	324.211	92	90	80	90	10	-2	66
95	Novel	noPerfFB	325.389	312.977	90	87	75	55	-20	-3	65
96	Novel	noPerfFB	299.538	286.695	93	95	70	50	-20	2	83
97	Novel	noPerfFB	317.989	312.957	92	93	70	65	-5	1	77
98	Novel	noPerfFB	324.726	307.376	84	93	75	85	10	9	66
99	Novel	noPerfFB	324.634	320.646	93	96	85	95	10	3	80
100	Novel	noPerfFB	311.222	306.277	90	94	65	60	-5	4	59
101	Novel	noPerfFB	286.67	290.716	97	95	75	50	-25	-2	67
102	Novel	noPerfFB	323.693	317.602	88	93	80	65	-15	5	69
103	Novel	noPerfFB	310.63	303.489	92	90	70	60	-10	-2	78
105	Novel	noPerfFB	333.22	316.023	91	87	100	85	-15	-4	75
106	Novel	noPerfFB	314.391	304.137	87	73	80	60	-20	-14	74
107	Novel	noPerfFB	282.01	275.268	97	97	60	60	0	0	68
108	Novel	noPerfFB	309.443	309.17	97	94	75	100	25	-3	72
113	Novel	noPerfFB	326.215	304.372	93	94	85	65	-20	1	64
122	Novel	noPerfFB	312.553	302.663	94	95	80	95	15	1	62
123	Novel	noPerfFB	282.392	289.638	97	94	60	75	15	-3	72
126	Novel	noPerfFB	300.441	296.33	93	91	65	70	5	-2	68

### Sheet: README
**Stim_Cond indicates Familiar (red/green) and Novel (blue/purple) conditions
**Feedback refers to whether participants received a mid-experiment cumulative performance feedback as a percentage score
**BIS = Impulsivity scale
