## Supplementary material for "Demonstrating and disrupting well-learned habits": Datasets and plotting scripts: Experiment3_Data_Final.xlsx

### Sheet: Data_Clean
Subj_ID	Stim_Cond	FB_Cond	Go_RT	Go_Rev_RT	Go_ACC	Go_Rev_ACC	NoGo_ACC	NoGo_Rev_ACC	NoGo_Diff	Go_Diff	BIS
1	Familiar	MonPerfFB	286.825	284.242	97	95	90	95	5	-2	78
2	Familiar	MonPerfFB	295.542	283.656	96	93	100	75	-25	-3	67
3	Familiar	MonPerfFB	307.097	310.366	93	93	65	85	20	0	67
4	Familiar	MonPerfFB	277.137	277.042	95	96	70	60	-10	1	73
5	Familiar	MonPerfFB	299.292	295.156	96	96	95	90	-5	0	70
6	Familiar	MonPerfFB	303.883	286.052	94	97	85	85	0	3	79
7	Familiar	MonPerfFB	304.056	283.478	90	90	50	35	-15	0	71
8	Familiar	MonPerfFB	270.041	287.894	98	94	100	95	-5	-4	72
9	Familiar	MonPerfFB	316.456	308.742	90	93	80	85	5	3	70
10	Familiar	MonPerfFB	297.546	298.39	97	100	100	95	-5	3	80
11	Familiar	MonPerfFB	283.688	292.379	93	95	50	65	15	2	72
12	Familiar	MonPerfFB	313.1	289.054	90	92	60	40	-20	2	85
13	Familiar	MonPerfFB	319.423	307.88	97	92	100	75	-25	-5	78
14	Familiar	MonPerfFB	285.865	282.337	96	92	75	70	-5	-4	76
15	Familiar	MonPerfFB	326.105	337.407	86	81	70	85	15	-5	68
16	Familiar	MonPerfFB	312.484	286.717	95	92	85	65	-20	-3	70
17	Familiar	MonPerfFB	284	277.275	85	80	60	50	-10	-5	64
18	Familiar	MonPerfFB	302.711	304.372	90	94	60	50	-10	4	58
19	Familiar	MonPerfFB	338.712	325.59	73	83	85	80	-5	10	74
20	Familiar	MonPerfFB	300.452	312.374	93	91	85	85	0	-2	73
21	Familiar	MonPerfFB	297.694	290.776	98	98	85	95	10	0	67
85	Familiar	MonPerfFB	284.895	277.344	95	96	85	85	0	1	68
86	Familiar	MonPerfFB	277.615	292.363	96	91	45	40	-5	-5	69
87	Familiar	MonPerfFB	294	291.527	96	93	90	75	-15	-3	70
88	Familiar	MonPerfFB	332.868	320.767	76	86	65	60	-5	10	69
43	Familiar	noMonPerfFB	280.274	299.527	95	91	75	75	0	-4	87
44	Familiar	noMonPerfFB	295.179	285.914	95	93	75	60	-15	-2	67
45	Familiar	noMonPerfFB	313.359	302.559	64	68	60	35	-25	4	66
46	Familiar	noMonPerfFB	313.255	315.022	94	89	60	45	-15	-5	55
47	Familiar	noMonPerfFB	302.116	297.098	86	82	55	25	-30	-4	67
48	Familiar	noMonPerfFB	310.763	289.533	93	90	50	60	10	-3	76
49	Familiar	noMonPerfFB	284.558	276.12	95	92	60	35	-25	-3	74
50	Familiar	noMonPerfFB	292.131	279.438	99	96	95	95	0	-3	72
51	Familiar	noMonPerfFB	302.022	299.443	92	79	70	60	-10	-13	70
52	Familiar	noMonPerfFB	287.553	296.106	94	94	75	60	-15	0	68
53	Familiar	noMonPerfFB	303.323	315.552	93	87	90	75	-15	-6	65
54	Familiar	noMonPerfFB	319.169	306.734	77	79	60	40	-20	2	69
55	Familiar	noMonPerfFB	293.897	307.791	87	86	95	55	-40	-1	69
56	Familiar	noMonPerfFB	315.948	307.99	97	96	95	95	0	-1	71
57	Familiar	noMonPerfFB	322.941	324.023	85	87	80	75	-5	2	62
58	Familiar	noMonPerfFB	305.685	295.435	89	92	55	55	0	3	83
59	Familiar	noMonPerfFB	326.045	321.526	88	78	90	60	-30	-10	60
60	Familiar	noMonPerfFB	305.802	301.825	91	80	90	45	-45	-11	69
61	Familiar	noMonPerfFB	348.829	349.239	76	46	100	100	0	-30	55
62	Familiar	noMonPerfFB	316.967	287.845	92	84	80	30	-50	-8	58
63	Familiar	noMonPerfFB	278.755	308.584	98	89	70	65	-5	-9	69
93	Familiar	noMonPerfFB	325.976	333.025	82	80	95	75	-20	-2	81
98	Familiar	noMonPerfFB	294.223	281.361	94	97	75	60	-15	3	63
99	Familiar	noMonPerfFB	312.947	333.577	94	97	100	90	-10	3	70
100	Familiar	noMonPerfFB	306.527	288.032	91	95	60	45	-15	4
22	Novel	MonPerfFB	315.385	322.742	78	93	60	80	20	15	89
23	Novel	MonPerfFB	322.19	320.989	84	91	80	90	10	7	68
24	Novel	MonPerfFB	306.83	325.326	94	95	80	95	15	1	72
25	Novel	MonPerfFB	319.449	311.75	89	96	55	85	30	7	68
26	Novel	MonPerfFB	314.989	295.149	88	94	50	75	25	6	84
27	Novel	MonPerfFB	309.863	302.611	95	95	90	65	-25	0	89
28	Novel	MonPerfFB	290.903	302.701	93	97	70	60	-10	4	75
29	Novel	MonPerfFB	313.571	297.315	91	92	70	60	-10	1	78
30	Novel	MonPerfFB	276.258	304.333	97	93	85	95	10	-4	69
31	Novel	MonPerfFB	310.678	324.427	90	89	85	90	5	-1	65
32	Novel	MonPerfFB	290.167	300.375	96	96	75	85	10	0	67
33	Novel	MonPerfFB	301.186	275.691	97	97	60	60	0	0	65
34	Novel	MonPerfFB	303.957	291.97	92	100	75	95	20	8	55
35	Novel	MonPerfFB	311.708	298.05	96	100	100	95	-5	4	65
36	Novel	MonPerfFB	331.455	332.564	88	94	70	95	25	6	69
37	Novel	MonPerfFB	287.13	294.417	92	96	85	95	10	4	66
38	Novel	MonPerfFB	298.691	313.458	94	96	70	90	20	2	70
39	Novel	MonPerfFB	315.646	301.143	96	98	85	90	5	2	63
40	Novel	MonPerfFB	288.195	302.862	82	94	85	90	5	12	72
41	Novel	MonPerfFB	301.079	300.819	89	94	70	85	15	5	62
42	Novel	MonPerfFB	299.088	274.442	91	95	40	45	5	4	72
89	Novel	MonPerfFB	306.777	312.906	94	96	80	70	-10	2	66
90	Novel	MonPerfFB	289.517	292.904	89	94	75	85	10	5	69
91	Novel	MonPerfFB	325.298	327.253	84	91	100	85	-15	7	68
92	Novel	MonPerfFB	308.851	306.588	94	97	85	80	-5	3	72
64	Novel	noMonPerfFB	334.979	329.649	94	94	90	60	-30	0	68
65	Novel	noMonPerfFB	287.969	289.192	98	99	80	95	15	1	50
66	Novel	noMonPerfFB	303.848	303.198	92	91	85	85	0	-1	71
67	Novel	noMonPerfFB	306.454	306.551	97	98	80	80	0	1	79
68	Novel	noMonPerfFB	314.726	307.529	73	87	65	55	-10	14	61
69	Novel	noMonPerfFB	323.447	322.682	85	88	80	85	5	3	66
70	Novel	noMonPerfFB	307.167	299.968	96	93	85	80	-5	-3	76
71	Novel	noMonPerfFB	296.247	300.24	93	96	60	60	0	3	69
72	Novel	noMonPerfFB	302.921	269.5	89	90	25	40	15	1	70
73	Novel	noMonPerfFB	304.702	301.951	94	81	85	75	-10	-13	67
74	Novel	noMonPerfFB	280.936	289.064	94	94	65	80	15	0	63
75	Novel	noMonPerfFB	290.84	295.344	94	90	50	55	5	-4	60
76	Novel	noMonPerfFB	302.541	313.021	98	95	95	90	-5	-3	58
77	Novel	noMonPerfFB	299.534	280.163	88	92	40	60	20	4	75
78	Novel	noMonPerfFB	304.367	309.616	98	99	85	100	15	1	76
79	Novel	noMonPerfFB	310.526	312.488	78	80	80	65	-15	2	69
80	Novel	noMonPerfFB	302.957	295.822	93	90	90	75	-15	-3	70
81	Novel	noMonPerfFB	323.372	315.788	86	85	95	90	-5	-1	69
82	Novel	noMonPerfFB	321.645	309.924	93	92	65	90	25	-1	64
83	Novel	noMonPerfFB	308.422	311.242	83	91	75	80	5	8	72
84	Novel	noMonPerfFB	305.278	318.871	90	93	80	80	0	3	73
94	Novel	noMonPerfFB	313.907	318.115	97	96	100	90	-10	-1	64
95	Novel	noMonPerfFB	304.851	298.392	94	97	75	65	-10	3	75
96	Novel	noMonPerfFB	311	314.12	92	92	80	75	-5	0	73
97	Novel	noMonPerfFB	365.159	362.19	44	42	100	95	-5	-2	76

### Sheet: README
**Stim_Cond indicates Familiar (red/green) and Novel (blue/purple) conditions
**Feedback refers to whether participants received mid-experiment cumulative performance feedback as a percentage score paired with monetary feedback
**BIS = Impulsivity scale
